# Alternative polyadenylation regulates human urothelial cell differentiation

**DOI:** 10.1101/2025.03.03.641311

**Authors:** Ninh B. Le, Surbhi Sona, Briana Santo, R. Allen Schweickart, Veena Kochat, William I. Padron, Kunal Rai, Shih-Han Lee, Joo Mi Yi, Oliver Wessely, Byron H. Lee, Angela H. Ting

## Abstract

The urothelium is stratified into progenitor basal cells, intermediate cells, and terminally differentiated umbrella cells. Proper renewal of umbrella cells is necessary for maintaining urinary tract barrier integrity. To investigate whether mRNA alternative cleavage and polyadenylation (APA) regulates urothelial differentiation, we developed a single-cell polyadenylation site usage (scPASU) computational pipeline to map cell state-specific polyadenylation sites in single-cell RNA-seq data from 13,544 urothelial cells. Leveraging single-cell spatial imaging, we directly visualized APA events *in situ*, revealing their spatial specificity within the adult human ureter. APA shaped urothelial differentiation, independent of gene expression changes. Furthermore, key APA-regulated genes shared conserved motifs in their 3’ UTRs, often containing *Alu* elements, suggesting a potential mechanism regulating poly(A) site selection. Our study establishes APA as a driver of urothelial transcriptome diversity.

---

The urothelium of the adult human ureter consists of the entire spectrum of epithelial differentiation from the progenitor basal cells to the terminally differentiated umbrella cells lining the lumen. Proper renewal of umbrella cells after injury is essential for maintaining the integrity of the ureter to provide passage of urine from the kidneys to the bladder. Cellular differentiation is driven by precise transcriptional and post-transcriptional regulation to ensure that the correct genes are expressed in the right place at the right time. Understanding the transcriptomic dynamics across the urothelial differentiation spectrum has broad implications for both tissue repair and disease pathogenesis. While a prior single cell RNA-seq (scRNA-seq) study revealed highly similar gene expression patterns among basal, intermediate, and umbrella cells, the role of other mechanisms that fine-tune the transcriptome has not been investigated ^1^. mRNA alternative cleavage and polyadenylation (APA) is a process where distinct mRNA 3’ ends are generated to provide transcript diversity that can influence message stability, localization, and translation under a variety of physiologic and pathophysiologic conditions. Here, we developed a computational pipeline to examine the role of APA in gene expression regulation during urothelial homeostasis. We found that APA is an important mechanism for regulating gene expression in urothelial differentiation. We also discovered that a subset of the differentiation associated APA genes share simian-conserved sequence motifs in their 3’ untranslated regions (UTRs) that might suggest primate specific regulation of these genes.
