## Supplemental Table 4 for "Alternative polyadenylation regulates human urothelial cell differentiation"

### Sheet: Meme analysis
gene	type	Motif	Clustered_Motif	Clustered_Motif_Chr	Clustered_Motif_Start	Clustered_Motif_End	Clustered_Motif_Strand	Alu
ABHD2	UTR3 shortening	TRUE	NA	NA	NA	NA	NA	NA
ACADM	UTR3 shortening	FALSE	NA	NA	NA	NA	NA	NA
ACOT13	UTR3 shortening	TRUE	Partial	chr6	24702103	24702392	+	FALSE
ACOX1	UTR3 shortening	TRUE	Partial	chr17	75942170	75942449	-	FALSE
ACP2	UTR3 shortening	TRUE	NA	NA	NA	NA	NA	NA
ADAMTSL4-AS2	UTR3 shortening	TRUE	NA	NA	NA	NA	NA	NA
AKIRIN1	UTR3 shortening	TRUE	Full	chr1	39005039	39005328	+	TRUE
ALCAM	UTR3 shortening	FALSE	NA	NA	NA	NA	NA	NA
ALDH5A1	UTR3 shortening	TRUE	Partial	chr6	24535547	24535836	+	TRUE
ARG2	UTR3 shortening	FALSE	NA	NA	NA	NA	NA	NA
ATAD1	UTR3 shortening	FALSE	NA	NA	NA	NA	NA	NA
ATE1	UTR3 shortening	FALSE	NA	NA	NA	NA	NA	NA
ATG13	UTR3 shortening	TRUE	NA	NA	NA	NA	NA	NA
ATOX1	UTR3 shortening	TRUE	NA	NA	NA	NA	NA	NA
AZIN1	UTR3 shortening	FALSE	NA	NA	NA	NA	NA	NA
BICDL2	UTR3 shortening	TRUE	NA	NA	NA	NA	NA	NA
BLCAP	UTR3 shortening	FALSE	NA	NA	NA	NA	NA	NA
C1orf210	UTR3 shortening	TRUE	Full	chr1	43282004	43282283	-	FALSE
CBLC	UTR3 shortening	TRUE	NA	NA	NA	NA	NA	NA
CBX6	UTR3 shortening	FALSE	NA	NA	NA	NA	NA	NA
CDC42EP2	UTR3 shortening	FALSE	NA	NA	NA	NA	NA	NA
CDK16	UTR3 shortening	FALSE	NA	NA	NA	NA	NA	NA
CHMP1A	UTR3 shortening	FALSE	NA	NA	NA	NA	NA	NA
CLN8	UTR3 shortening	TRUE	NA	NA	NA	NA	NA	NA
CNOT11	UTR3 shortening	TRUE	NA	NA	NA	NA	NA	NA
COPS8	UTR3 shortening	FALSE	NA	NA	NA	NA	NA	NA
CTDSP2	UTR3 shortening	FALSE	NA	NA	NA	NA	NA	NA
CTSO	UTR3 shortening	FALSE	NA	NA	NA	NA	NA	NA
CYP51A1	UTR3 shortening	TRUE	Full	chr7	92112567	92112846	-	FALSE
DCAF7	UTR3 shortening	TRUE	Full	chr17	63592132	63592421	+	TRUE
DNAJC5	UTR3 shortening	TRUE	NA	NA	NA	NA	NA	NA
DNM1L	UTR3 shortening	TRUE	Partial	chr12	32744444	32744733	+	TRUE
DPM2	UTR3 shortening	TRUE	NA	NA	NA	NA	NA	NA
DUSP3	UTR3 shortening	FALSE	NA	NA	NA	NA	NA	NA
DVL3	UTR3 shortening	TRUE	Partial	chr3	184172466	184172785	+	TRUE
EDC3	UTR3 shortening	FALSE	NA	NA	NA	NA	NA	NA
EFCAB14	UTR3 shortening	FALSE	NA	NA	NA	NA	NA	NA
EIF1	UTR3 shortening	FALSE	NA	NA	NA	NA	NA	NA
EIF5	UTR3 shortening	FALSE	NA	NA	NA	NA	NA	NA
EMP1	UTR3 shortening	FALSE	NA	NA	NA	NA	NA	NA
EMX2	UTR3 shortening	FALSE	NA	NA	NA	NA	NA	NA
ENSG00000278456	UTR3 shortening	FALSE	NA	NA	NA	NA	NA	NA
ENSG00000287601	UTR3 shortening	TRUE	NA	NA	NA	NA	NA	NA
EPS8L2	UTR3 shortening	FALSE	NA	NA	NA	NA	NA	NA
ESRP1	UTR3 shortening	FALSE	NA	NA	NA	NA	NA	NA
ESYT2	UTR3 shortening	TRUE	Full	chr7	158731300	158731589	-	TRUE
FAM120AOS	UTR3 shortening	FALSE	NA	NA	NA	NA	NA	NA
FAM136A	UTR3 shortening	FALSE	NA	NA	NA	NA	NA	NA
FAM32A	UTR3 shortening	FALSE	NA	NA	NA	NA	NA	NA
FBXO25	UTR3 shortening	TRUE	NA	NA	NA	NA	NA	NA
FOXO3	UTR3 shortening	TRUE	NA	NA	NA	NA	NA	NA
GABARAPL1	UTR3 shortening	FALSE	NA	NA	NA	NA	NA	NA
GATA2	UTR3 shortening	FALSE	NA	NA	NA	NA	NA	NA
GET4	UTR3 shortening	FALSE	NA	NA	NA	NA	NA	NA
GORASP2	UTR3 shortening	FALSE	NA	NA	NA	NA	NA	NA
GPC1	UTR3 shortening	TRUE	NA	NA	NA	NA	NA	NA
GPR137B	UTR3 shortening	FALSE	NA	NA	NA	NA	NA	NA
GRSF1	UTR3 shortening	FALSE	NA	NA	NA	NA	NA	NA
HOMER1	UTR3 shortening	TRUE	NA	NA	NA	NA	NA	NA
HRH1	UTR3 shortening	TRUE	Full	chr3	11261575	11261854	+	TRUE
HSD17B11	UTR3 shortening	FALSE	NA	NA	NA	NA	NA	NA
IL1RN	UTR3 shortening	FALSE	NA	NA	NA	NA	NA	NA
IL23A	UTR3 shortening	TRUE	NA	NA	NA	NA	NA	NA
INSIG1	UTR3 shortening	FALSE	NA	NA	NA	NA	NA	NA
IRF9	UTR3 shortening	TRUE	NA	NA	NA	NA	NA	NA
ISG20L2	UTR3 shortening	TRUE	NA	NA	NA	NA	NA	NA
ITGB6	UTR3 shortening	TRUE	Full	chr2	160099032	160099311	-	TRUE
ITPRIPL2	UTR3 shortening	TRUE	NA	NA	NA	NA	NA	NA
IVNS1ABP	UTR3 shortening	TRUE	Partial	chr1	185292473	185292762	-	TRUE
JPT2	UTR3 shortening	TRUE	NA	NA	NA	NA	NA	NA
LARP4B	UTR3 shortening	FALSE	NA	NA	NA	NA	NA	NA
MAL2	UTR3 shortening	FALSE	NA	NA	NA	NA	NA	NA
MAPK13	UTR3 shortening	TRUE	NA	NA	NA	NA	NA	NA
MEF2D	UTR3 shortening	FALSE	NA	NA	NA	NA	NA	NA
METTL23	UTR3 shortening	FALSE	NA	NA	NA	NA	NA	NA
MFSD1	UTR3 shortening	FALSE	NA	NA	NA	NA	NA	NA
NAA38	UTR3 shortening	FALSE	NA	NA	NA	NA	NA	NA
NADK	UTR3 shortening	FALSE	NA	NA	NA	NA	NA	NA
NCLN	UTR3 shortening	FALSE	NA	NA	NA	NA	NA	NA
NCOA3	UTR3 shortening	FALSE	NA	NA	NA	NA	NA	NA
NFIA	UTR3 shortening	FALSE	NA	NA	NA	NA	NA	NA
NFKBID	UTR3 shortening	TRUE	NA	NA	NA	NA	NA	NA
NKIRAS2	UTR3 shortening	TRUE	Partial	chr17	42024507	42024796	+	TRUE
NOL12	UTR3 shortening	TRUE	Partial	chr22	37692092	37692381	+	TRUE
NOTCH2NLC	UTR3 shortening	TRUE	NA	NA	NA	NA	NA	NA
NPAS2	UTR3 shortening	FALSE	NA	NA	NA	NA	NA	NA
NSG1	UTR3 shortening	FALSE	NA	NA	NA	NA	NA	NA
OAZ2	UTR3 shortening	FALSE	NA	NA	NA	NA	NA	NA
ORMDL3	UTR3 shortening	FALSE	NA	NA	NA	NA	NA	NA
PAFAH1B2	UTR3 shortening	TRUE	Full	chr11	117168790	117169069	+	FALSE
PDK4	UTR3 shortening	FALSE	NA	NA	NA	NA	NA	NA
PDP1	UTR3 shortening	FALSE	NA	NA	NA	NA	NA	NA
PGPEP1	UTR3 shortening	TRUE	NA	NA	NA	NA	NA	NA
PHYKPL	UTR3 shortening	TRUE	NA	NA	NA	NA	NA	NA
PLEK2	UTR3 shortening	FALSE	NA	NA	NA	NA	NA	NA
PLEKHA2	UTR3 shortening	TRUE	Partial	chr8	38971659	38971958	+	TRUE
PLEKHG6	UTR3 shortening	TRUE	NA	NA	NA	NA	NA	NA
PMF1	UTR3 shortening	TRUE	Partial	chr1	156240293	156240751	+	TRUE
POLDIP3	UTR3 shortening	FALSE	NA	NA	NA	NA	NA	NA
POMZP3	UTR3 shortening	TRUE	NA	NA	NA	NA	NA	NA
PPP1R3B	UTR3 shortening	TRUE	NA	NA	NA	NA	NA	NA
PPP3R1	UTR3 shortening	TRUE	NA	NA	NA	NA	NA	NA
PRKAG2	UTR3 shortening	FALSE	NA	NA	NA	NA	NA	NA
PRXL2A	UTR3 shortening	TRUE	NA	NA	NA	NA	NA	NA
PSD3	UTR3 shortening	FALSE	NA	NA	NA	NA	NA	NA
PSME3	UTR3 shortening	FALSE	NA	NA	NA	NA	NA	NA
PTK6	UTR3 shortening	TRUE	Full	chr20	63528407	63528696	-	TRUE
PTPN1	UTR3 shortening	TRUE	Full	chr20	50588819	50589098	+	TRUE
RAB10	UTR3 shortening	TRUE	NA	NA	NA	NA	NA	NA
RAB18	UTR3 shortening	FALSE	NA	NA	NA	NA	NA	NA
RC3H1	UTR3 shortening	TRUE	NA	NA	NA	NA	NA	NA
RCC1	UTR3 shortening	FALSE	NA	NA	NA	NA	NA	NA
RFC5	UTR3 shortening	TRUE	NA	NA	NA	NA	NA	NA
RNF19B	UTR3 shortening	TRUE	NA	NA	NA	NA	NA	NA
RPS6KA3	UTR3 shortening	TRUE	Full	chrX	20153616	20153905	-	TRUE
RTN3	UTR3 shortening	FALSE	NA	NA	NA	NA	NA	NA
SEPTIN8	UTR3 shortening	FALSE	NA	NA	NA	NA	NA	NA
SETD3	UTR3 shortening	FALSE	NA	NA	NA	NA	NA	NA
SLC35A3	UTR3 shortening	TRUE	NA	NA	NA	NA	NA	NA
SLC44A2	UTR3 shortening	FALSE	NA	NA	NA	NA	NA	NA
SMG5	UTR3 shortening	TRUE	NA	NA	NA	NA	NA	NA
SPINT1	UTR3 shortening	TRUE	Full	chr15	40859978	40860257	+	TRUE
SRP68	UTR3 shortening	FALSE	NA	NA	NA	NA	NA	NA
SS18	UTR3 shortening	TRUE	Full	chr18	26016453	26016742	-	FALSE
SSR1	UTR3 shortening	FALSE	NA	NA	NA	NA	NA	NA
STAT6	UTR3 shortening	FALSE	NA	NA	NA	NA	NA	NA
SURF4	UTR3 shortening	FALSE	NA	NA	NA	NA	NA	NA
SYTL4	UTR3 shortening	TRUE	Partial	chrX	100671440	100671719	-	TRUE
TBC1D20	UTR3 shortening	TRUE	Full	chr20	436848	437127	-	FALSE
TBC1D9B	UTR3 shortening	FALSE	NA	NA	NA	NA	NA	NA
TCTA	UTR3 shortening	TRUE	Partial	chr3	49415250	49415539	+	TRUE
TMBIM1	UTR3 shortening	TRUE	NA	NA	NA	NA	NA	NA
TMEM101	UTR3 shortening	FALSE	NA	NA	NA	NA	NA	NA
TMEM167B	UTR3 shortening	FALSE	NA	NA	NA	NA	NA	NA
TMEM170A	UTR3 shortening	TRUE	NA	NA	NA	NA	NA	NA
TMEM245	UTR3 shortening	TRUE	NA	NA	NA	NA	NA	NA
TMEM263	UTR3 shortening	FALSE	NA	NA	NA	NA	NA	NA
TMEM40	UTR3 shortening	FALSE	NA	NA	NA	NA	NA	NA
TMEM9	UTR3 shortening	FALSE	NA	NA	NA	NA	NA	NA
TMPRSS2	UTR3 shortening	FALSE	NA	NA	NA	NA	NA	NA
TNFAIP3	UTR3 shortening	FALSE	NA	NA	NA	NA	NA	NA
TNS4	UTR3 shortening	TRUE	NA	NA	NA	NA	NA	NA
TRAF7	UTR3 shortening	FALSE	NA	NA	NA	NA	NA	NA
TSN	UTR3 shortening	TRUE	NA	NA	NA	NA	NA	NA
TSPAN31	UTR3 shortening	TRUE	Full	chr12	57747741	57748020	+	FALSE
TTC39A	UTR3 shortening	FALSE	NA	NA	NA	NA	NA	NA
TWSG1	UTR3 shortening	TRUE	NA	NA	NA	NA	NA	NA
TXN2	UTR3 shortening	FALSE	NA	NA	NA	NA	NA	NA
UBE2R2	UTR3 shortening	FALSE	NA	NA	NA	NA	NA	NA
UBQLN1	UTR3 shortening	FALSE	NA	NA	NA	NA	NA	NA
UBXN6	UTR3 shortening	FALSE	NA	NA	NA	NA	NA	NA
UHMK1	UTR3 shortening	TRUE	NA	NA	NA	NA	NA	NA
UPK1B	UTR3 shortening	TRUE	NA	NA	NA	NA	NA	NA
VMA21	UTR3 shortening	TRUE	Partial	chrX	151406373	151408192	+	FALSE
VPS26B	UTR3 shortening	FALSE	NA	NA	NA	NA	NA	NA
XKR8	UTR3 shortening	TRUE	NA	NA	NA	NA	NA	NA
YIF1B	UTR3 shortening	TRUE	NA	NA	NA	NA	NA	NA
YKT6	UTR3 shortening	FALSE	NA	NA	NA	NA	NA	NA
ZBTB17	UTR3 shortening	FALSE	NA	NA	NA	NA	NA	NA
ZBTB43	UTR3 shortening	TRUE	NA	NA	NA	NA	NA	NA
ZNF121	UTR3 shortening	TRUE	NA	NA	NA	NA	NA	NA
ZNF331	UTR3 shortening	TRUE	Full	chr19	53578802	53579081	+	FALSE
ZNF750	UTR3 shortening	FALSE	NA	NA	NA	NA	NA	NA
ZSWIM4	UTR3 shortening	TRUE	NA	NA	NA	NA	NA	NA
ADD1	UTR3 lengthening	FALSE	NA	NA	NA	NA	NA	NA
AGPAT3	UTR3 lengthening	FALSE	NA	NA	NA	NA	NA	NA
AK2	UTR3 lengthening	TRUE	Partial	chr1	33012608	33012947	-	FALSE
AKAP9	UTR3 lengthening	TRUE	Partial	chr7	92112544	92112843	+	TRUE
ALDH16A1	UTR3 lengthening	TRUE	Partial	chr19	49470645	49470984	+	FALSE
ANKIB1	UTR3 lengthening	FALSE	NA	NA	NA	NA	NA	NA
APH1B	UTR3 lengthening	FALSE	NA	NA	NA	NA	NA	NA
ARHGAP12	UTR3 lengthening	FALSE	NA	NA	NA	NA	NA	NA
ARHGAP32	UTR3 lengthening	FALSE	NA	NA	NA	NA	NA	NA
ARRDC1	UTR3 lengthening	TRUE	Partial	chr9	137616082	137616381	+	TRUE
ATMIN	UTR3 lengthening	TRUE	Partial	chr16	81045686	81045995	+	TRUE
AVPI1	UTR3 lengthening	TRUE	NA	NA	NA	NA	NA	NA
BSDC1	UTR3 lengthening	TRUE	NA	NA	NA	NA	NA	NA
BTBD19	UTR3 lengthening	TRUE	NA	NA	NA	NA	NA	NA
C12orf29	UTR3 lengthening	FALSE	NA	NA	NA	NA	NA	NA
C4orf19	UTR3 lengthening	TRUE	Full	chr4	37591914	37592223	+	TRUE
C6orf89	UTR3 lengthening	TRUE	Full	chr6	36926240	36926549	+	TRUE
CEBPZOS	UTR3 lengthening	TRUE	NA	NA	NA	NA	NA	NA
CLDN1	UTR3 lengthening	TRUE	Partial	chr3	190301206	190301505	-	FALSE
CNN2	UTR3 lengthening	TRUE	NA	NA	NA	NA	NA	NA
COP1	UTR3 lengthening	TRUE	NA	NA	NA	NA	NA	NA
CRCP	UTR3 lengthening	TRUE	NA	NA	NA	NA	NA	NA
CRIPT	UTR3 lengthening	TRUE	NA	NA	NA	NA	NA	NA
CTDSPL	UTR3 lengthening	FALSE	NA	NA	NA	NA	NA	NA
CTNNBIP1	UTR3 lengthening	FALSE	NA	NA	NA	NA	NA	NA
CYTH2	UTR3 lengthening	TRUE	Partial	chr19	48481481	48481820	+	FALSE
DAPP1	UTR3 lengthening	FALSE	NA	NA	NA	NA	NA	NA
DCAF5	UTR3 lengthening	FALSE	NA	NA	NA	NA	NA	NA
DDA1	UTR3 lengthening	TRUE	NA	NA	NA	NA	NA	NA
DDR1	UTR3 lengthening	TRUE	Full	chr6	30900509	30900818	+	TRUE
DESI1	UTR3 lengthening	TRUE	NA	NA	NA	NA	NA	NA
DESI2	UTR3 lengthening	FALSE	NA	NA	NA	NA	NA	NA
DNAJA4	UTR3 lengthening	FALSE	NA	NA	NA	NA	NA	NA
DNAJC19	UTR3 lengthening	FALSE	NA	NA	NA	NA	NA	NA
DYRK2	UTR3 lengthening	FALSE	NA	NA	NA	NA	NA	NA
EGLN3	UTR3 lengthening	FALSE	NA	NA	NA	NA	NA	NA
EHF	UTR3 lengthening	FALSE	NA	NA	NA	NA	NA	NA
EIF1AD	UTR3 lengthening	TRUE	NA	NA	NA	NA	NA	NA
EMC8	UTR3 lengthening	FALSE	NA	NA	NA	NA	NA	NA
EPN3	UTR3 lengthening	FALSE	NA	NA	NA	NA	NA	NA
GAN	UTR3 lengthening	TRUE	NA	NA	NA	NA	NA	NA
GID8	UTR3 lengthening	FALSE	NA	NA	NA	NA	NA	NA
GLG1	UTR3 lengthening	FALSE	NA	NA	NA	NA	NA	NA
HAS3	UTR3 lengthening	FALSE	NA	NA	NA	NA	NA	NA
HCCS	UTR3 lengthening	FALSE	NA	NA	NA	NA	NA	NA
HLA-DQB1	UTR3 lengthening	FALSE	NA	NA	NA	NA	NA	NA
HMOX2	UTR3 lengthening	FALSE	NA	NA	NA	NA	NA	NA
IFT20	UTR3 lengthening	TRUE	Full	chr17	28326964	28327273	-	TRUE
IMPACT	UTR3 lengthening	TRUE	NA	NA	NA	NA	NA	NA
INPP5K	UTR3 lengthening	FALSE	NA	NA	NA	NA	NA	NA
KAZN	UTR3 lengthening	FALSE	NA	NA	NA	NA	NA	NA
KDSR	UTR3 lengthening	TRUE	NA	NA	NA	NA	NA	NA
KIAA0930	UTR3 lengthening	TRUE	NA	NA	NA	NA	NA	NA
KPNA3	UTR3 lengthening	FALSE	NA	NA	NA	NA	NA	NA
KRAS	UTR3 lengthening	TRUE	Partial	chr12	25207220	25207559	-	FALSE
LRCH4	UTR3 lengthening	FALSE	NA	NA	NA	NA	NA	NA
MAGT1	UTR3 lengthening	TRUE	Full	chrX	77827447	77827746	-	TRUE
MAOA	UTR3 lengthening	FALSE	NA	NA	NA	NA	NA	NA
MED29	UTR3 lengthening	TRUE	Partial	chr19	39399249	39399548	+	TRUE
MED8	UTR3 lengthening	FALSE	NA	NA	NA	NA	NA	NA
METTL3	UTR3 lengthening	TRUE	Full	chr14	21497527	21497836	-	TRUE
MFSD11	UTR3 lengthening	TRUE	Partial	chr17	76778967	76779306	+	TRUE
MLF1	UTR3 lengthening	FALSE	NA	NA	NA	NA	NA	NA
MRRF	UTR3 lengthening	FALSE	NA	NA	NA	NA	NA	NA
MSRA	UTR3 lengthening	FALSE	NA	NA	NA	NA	NA	NA
MXD4	UTR3 lengthening	FALSE	NA	NA	NA	NA	NA	NA
MYO5B	UTR3 lengthening	FALSE	NA	NA	NA	NA	NA	NA
NAA50	UTR3 lengthening	TRUE	NA	NA	NA	NA	NA	NA
NABP1	UTR3 lengthening	TRUE	Partial	chr2	191694681	191694980	+	TRUE
NAGA	UTR3 lengthening	TRUE	Partial	chr22	42057919	42058218	-	TRUE
NCOA7	UTR3 lengthening	TRUE	Partial	chr6	125930065	125930404	+	TRUE
NDUFV3	UTR3 lengthening	TRUE	Full	chr21	42909147	42909446	+	FALSE
NEDD9	UTR3 lengthening	FALSE	NA	NA	NA	NA	NA	NA
NFYC	UTR3 lengthening	TRUE	NA	NA	NA	NA	NA	NA
NQO1	UTR3 lengthening	TRUE	Partial	chr16	69710040	69710379	-	FALSE
NT5C2	UTR3 lengthening	TRUE	NA	NA	NA	NA	NA	NA
NUFIP2	UTR3 lengthening	FALSE	NA	NA	NA	NA	NA	NA
ODR4	UTR3 lengthening	FALSE	NA	NA	NA	NA	NA	NA
OPTN	UTR3 lengthening	TRUE	Partial	chr10	13136988	13137327	+	TRUE
OSTF1	UTR3 lengthening	TRUE	Full	chr9	75149130	75149449	+	TRUE
P4HA1	UTR3 lengthening	TRUE	Partial	chr10	73006636	73006975	-	TRUE
PCGF2	UTR3 lengthening	FALSE	NA	NA	NA	NA	NA	NA
PDPK1	UTR3 lengthening	FALSE	NA	NA	NA	NA	NA	NA
PEDS1	UTR3 lengthening	FALSE	NA	NA	NA	NA	NA	NA
PEX11A	UTR3 lengthening	TRUE	Partial	chr15	89682180	89682479	-	TRUE
PGM2	UTR3 lengthening	FALSE	NA	NA	NA	NA	NA	NA
PICALM	UTR3 lengthening	TRUE	NA	NA	NA	NA	NA	NA
PKP2	UTR3 lengthening	FALSE	NA	NA	NA	NA	NA	NA
PLA2G12A	UTR3 lengthening	TRUE	NA	NA	NA	NA	NA	NA
PLAAT3	UTR3 lengthening	TRUE	NA	NA	NA	NA	NA	NA
PNRC1	UTR3 lengthening	TRUE	NA	NA	NA	NA	NA	NA
POF1B	UTR3 lengthening	FALSE	NA	NA	NA	NA	NA	NA
PPP3CA	UTR3 lengthening	FALSE	NA	NA	NA	NA	NA	NA
QSOX1	UTR3 lengthening	FALSE	NA	NA	NA	NA	NA	NA
RAB11FIP4	UTR3 lengthening	TRUE	NA	NA	NA	NA	NA	NA
RAB31	UTR3 lengthening	FALSE	NA	NA	NA	NA	NA	NA
RALA	UTR3 lengthening	FALSE	NA	NA	NA	NA	NA	NA
RAP1GDS1	UTR3 lengthening	FALSE	NA	NA	NA	NA	NA	NA
RDH10	UTR3 lengthening	TRUE	Partial	chr8	73323652	73323951	+	FALSE
RETREG2	UTR3 lengthening	TRUE	Full	chr2	219184824	219185133	+	FALSE
RHEB	UTR3 lengthening	FALSE	NA	NA	NA	NA	NA	NA
RHOBTB2	UTR3 lengthening	TRUE	NA	NA	NA	NA	NA	NA
RPS6KB1	UTR3 lengthening	FALSE	NA	NA	NA	NA	NA	NA
RTCA	UTR3 lengthening	TRUE	NA	NA	NA	NA	NA	NA
SATB1	UTR3 lengthening	FALSE	NA	NA	NA	NA	NA	NA
SCUBE2	UTR3 lengthening	FALSE	NA	NA	NA	NA	NA	NA
SEH1L	UTR3 lengthening	FALSE	NA	NA	NA	NA	NA	NA
SF3A1	UTR3 lengthening	TRUE	Full	chr22	30331608	30331907	-	TRUE
SH3BP5	UTR3 lengthening	FALSE	NA	NA	NA	NA	NA	NA
SMU1	UTR3 lengthening	TRUE	NA	NA	NA	NA	NA	NA
SPC24	UTR3 lengthening	TRUE	NA	NA	NA	NA	NA	NA
SPOP	UTR3 lengthening	FALSE	NA	NA	NA	NA	NA	NA
STOM	UTR3 lengthening	FALSE	NA	NA	NA	NA	NA	NA
SYS1	UTR3 lengthening	FALSE	NA	NA	NA	NA	NA	NA
TCF3	UTR3 lengthening	FALSE	NA	NA	NA	NA	NA	NA
TGOLN2	UTR3 lengthening	TRUE	NA	NA	NA	NA	NA	NA
TMEM107	UTR3 lengthening	TRUE	NA	NA	NA	NA	NA	NA
TMEM167A	UTR3 lengthening	FALSE	NA	NA	NA	NA	NA	NA
TMEM45B	UTR3 lengthening	TRUE	NA	NA	NA	NA	NA	NA
TNFRSF10B	UTR3 lengthening	TRUE	NA	NA	NA	NA	NA	NA
TSPAN15	UTR3 lengthening	TRUE	Full	chr10	69508156	69508455	+	TRUE
TXNIP	UTR3 lengthening	FALSE	NA	NA	NA	NA	NA	NA
UBE2D1	UTR3 lengthening	FALSE	NA	NA	NA	NA	NA	NA
UBE2J2	UTR3 lengthening	TRUE	NA	NA	NA	NA	NA	NA
WAPL	UTR3 lengthening	FALSE	NA	NA	NA	NA	NA	NA
WWC1	UTR3 lengthening	TRUE	NA	NA	NA	NA	NA	NA
YTHDF2	UTR3 lengthening	FALSE	NA	NA	NA	NA	NA	NA
ZBTB20	UTR3 lengthening	FALSE	NA	NA	NA	NA	NA	NA
ZDHHC3	UTR3 lengthening	TRUE	NA	NA	NA	NA	NA	NA
ZDHHC9	UTR3 lengthening	FALSE	NA	NA	NA	NA	NA	NA
ZMIZ2	UTR3 lengthening	FALSE	NA	NA	NA	NA	NA	NA
ZNF587	UTR3 lengthening	FALSE	NA	NA	NA	NA	NA	NA
ZSWIM7	UTR3 lengthening	TRUE	Full	chr17	15977407	15977716	-	FALSE
